# Extraordinary selection on the human X chromosome associated with archaic admixture

**DOI:** 10.1101/2022.09.19.508556

**Authors:** L. Skov, M. Coll Macià, E. Lucotte, M.I.A. Cavassim, D. Castellano, M.H. Schierup, K. Munch

## Abstract

The X chromosome in non-African human populations shows less diversity and less Neanderthal introgression than expected under the standard neutral model. We analyzed 162 X chromosomes from human males worldwide and discovered 14 chromosomal regions where haplotypes of several hundred kilobases rapidly rose to high frequencies in non-Africans. These observations cannot be explained by neutral genetic drift in realistic demographic scenarios and are only consistent with partial selective sweeps produced by strong selection. Using an approach for inferring individual Neanderthal-derived haplotypes, which do not rely on an archaic reference genome, we further discover that the swept haplotypes are devoid of the archaic ancestry otherwise typical of the affected chromosomal regions. The ancient Ust’-Ishim male carries its expected proportion of these haplotypes, implying that the sweeps must have occurred between 45,000 and 55,000 years ago. Finally, we find that the chromosomal positions of sweeps overlap previously reported hotspots of selection in great ape evolution. We propose that this puzzling combination of observations points to a general mechanism of positive selection unique to the X chromosome.
