## Supplementary table S1 for "Extraordinary selection on the human X chromosome associated with archaic admixture"

### Sheet: Sheet1
Sample ID	Population	Region
S_BantuHerero-1	BantuHerero	Africa
S_BantuHerero-2	BantuHerero	Africa
S_BantuTswana-1	BantuTswana	Africa
S_BantuTswana-2	BantuTswana	Africa
S_Biaka-1	Biaka	Africa
S_Biaka-2	Biaka	Africa
B_Dinka-3	Dinka	Africa
S_Dinka-1	Dinka	Africa
S_Dinka-2	Dinka	Africa
S_Esan-1	Esan	Africa
B_Ju_hoan_North-4	Ju_hoan_North	Africa
S_Ju_hoan_North-1	Ju_hoan_North	Africa
S_Ju_hoan_North-2	Ju_hoan_North	Africa
S_Ju_hoan_North-3	Ju_hoan_North	Africa
B_Mandenka-3	Mandenka	Africa
S_Mandenka-1	Mandenka	Africa
B_Mbuti-4	Mbuti	Africa
S_Mbuti-1	Mbuti	Africa
S_Mbuti-3	Mbuti	Africa
S_Mende-1	Mende	Africa
B_Yoruba-3	Yoruba	Africa
S_Yoruba-2	Yoruba	Africa
S_Chane-1	Chane	America
B_Karitiana-3	Karitiana	America
S_Karitiana-1	Karitiana	America
S_Mixtec-1	Mixtec	America
S_Pima-1	Pima	America
S_Quechua-2	Quechua	America
S_Zapotec-1	Zapotec	America
S_Zapotec-2	Zapotec	America
S_Aleut-1	Aleut	CentralAsiaSiberia
S_Altaian-1	Altaian	CentralAsiaSiberia
S_Chukchi-1	Chukchi	CentralAsiaSiberia
S_Eskimo_Chaplin-1	Eskimo_Chaplin	CentralAsiaSiberia
S_Eskimo_Sireniki-1	Eskimo_Sireniki	CentralAsiaSiberia
S_Even-2	Even	CentralAsiaSiberia
S_Kyrgyz-1	Kyrgyz	CentralAsiaSiberia
S_Mongola-1	Mongola	CentralAsiaSiberia
S_Tlingit-1	Tlingit	CentralAsiaSiberia
S_Yakut-2	Yakut	CentralAsiaSiberia
S_Ami-1	Ami	EastAsia
S_Ami-2	Ami	EastAsia
S_Atayal-1	Atayal	EastAsia
S_Burmese-1	Burmese	EastAsia
S_Burmese-2	Burmese	EastAsia
S_Cambodian-1	Cambodian	EastAsia
B_Dai-4	Dai	EastAsia
S_Dai-2	Dai	EastAsia
B_Han-3	Han	EastAsia
S_Han-2	Han	EastAsia
S_Hezhen-1	Hezhen	EastAsia
S_Japanese-1	Japanese	EastAsia
S_Japanese-3	Japanese	EastAsia
S_Kinh-2	Kinh	EastAsia
S_Korean-1	Korean	EastAsia
S_Lahu-2	Lahu	EastAsia
S_Miao-1	Miao	EastAsia
S_Naxi-1	Naxi	EastAsia
S_Oroqen-1	Oroqen	EastAsia
S_She-2	She	EastAsia
S_Thai-1	Thai	EastAsia
S_Tu-1	Tu	EastAsia
S_Tujia-1	Tujia	EastAsia
S_Uygur-2	Uygur	EastAsia
S_Xibo-1	Xibo	EastAsia
S_Xibo-2	Xibo	EastAsia
S_Yi-1	Yi	EastAsia
B_Australian-4	Australian	Oceania
S_Hawaiian-1	Hawaiian	Oceania
S_Igorot-2	Igorot	Oceania
S_Maori-1	Maori	Oceania
B_Papuan-15	Papuan	Oceania
S_Papuan-10	Papuan	Oceania
S_Papuan-11	Papuan	Oceania
S_Papuan-12	Papuan	Oceania
S_Papuan-2	Papuan	Oceania
S_Papuan-3	Papuan	Oceania
S_Papuan-4	Papuan	Oceania
S_Papuan-5	Papuan	Oceania
S_Papuan-6	Papuan	Oceania
S_Papuan-7	Papuan	Oceania
S_Papuan-8	Papuan	Oceania
S_Papuan-9	Papuan	Oceania
S_Balochi-1	Balochi	SouthAsia
S_Balochi-2	Balochi	SouthAsia
S_Bengali-1	Bengali	SouthAsia
S_Brahmin-1	Brahmin	SouthAsia
S_Brahmin-2	Brahmin	SouthAsia
S_Brahui-1	Brahui	SouthAsia
S_Brahui-2	Brahui	SouthAsia
S_Burusho-1	Burusho	SouthAsia
S_Hazara-1	Hazara	SouthAsia
S_Hazara-2	Hazara	SouthAsia
S_Irula-1	Irula	SouthAsia
S_Irula-2	Irula	SouthAsia
S_Kalash-1	Kalash	SouthAsia
S_Kapu-1	Kapu	SouthAsia
S_Kapu-2	Kapu	SouthAsia
S_Khonda_Dora-1	Khonda_Dora	SouthAsia
S_Kusunda-1	Kusunda	SouthAsia
S_Kusunda-2	Kusunda	SouthAsia
S_Madiga-1	Madiga	SouthAsia
S_Madiga-2	Madiga	SouthAsia
S_Makrani-1	Makrani	SouthAsia
S_Mala-2	Mala	SouthAsia
S_Mala-3	Mala	SouthAsia
S_Pathan-1	Pathan	SouthAsia
S_Punjabi-1	Punjabi	SouthAsia
S_Punjabi-2	Punjabi	SouthAsia
S_Relli-1	Relli	SouthAsia
S_Relli-2	Relli	SouthAsia
S_Sindhi-1	Sindhi	SouthAsia
S_Yadava-1	Yadava	SouthAsia
S_Yadava-2	Yadava	SouthAsia
S_Abkhasian-1	Abkhasian	WestEurasia
S_Abkhasian-2	Abkhasian	WestEurasia
S_Adygei-1	Adygei	WestEurasia
S_Armenian-1	Armenian	WestEurasia
S_Armenian-2	Armenian	WestEurasia
S_Basque-1	Basque	WestEurasia
S_BedouinB-1	BedouinB	WestEurasia
S_Bergamo-1	Bergamo	WestEurasia
S_Bulgarian-1	Bulgarian	WestEurasia
S_Bulgarian-2	Bulgarian	WestEurasia
S_Chechen-1	Chechen	WestEurasia
B_Crete-2	Crete	WestEurasia
S_Czech-2	Czech	WestEurasia
S_Druze-2	Druze	WestEurasia
S_English-1	English	WestEurasia
S_Estonian-1	Estonian	WestEurasia
S_Estonian-2	Estonian	WestEurasia
S_Finnish-3	Finnish	WestEurasia
B_French-3	French	WestEurasia
S_French-1	French	WestEurasia
S_Georgian-1	Georgian	WestEurasia
S_Georgian-2	Georgian	WestEurasia
S_Greek-1	Greek	WestEurasia
S_Greek-2	Greek	WestEurasia
S_Hungarian-2	Hungarian	WestEurasia
S_Iranian-1	Iranian	WestEurasia
S_Iranian-2	Iranian	WestEurasia
S_Iraqi_Jew-2	Iraqi_Jew	WestEurasia
S_Jordanian-1	Jordanian	WestEurasia
S_Jordanian-2	Jordanian	WestEurasia
S_Jordanian-3	Jordanian	WestEurasia
S_Lezgin-2	Lezgin	WestEurasia
S_North_Ossetian-1	North_Ossetian	WestEurasia
S_North_Ossetian-2	North_Ossetian	WestEurasia
S_Orcadian-1	Orcadian	WestEurasia
S_Palestinian-1	Palestinian	WestEurasia
S_Polish-1	Polish	WestEurasia
S_Russian-1	Russian	WestEurasia
S_Saami-2	Saami	WestEurasia
S_Samaritan-1	Samaritan	WestEurasia
B_Sardinian-3	Sardinian	WestEurasia
S_Sardinian-1	Sardinian	WestEurasia
S_Spanish-1	Spanish	WestEurasia
S_Tajik-1	Tajik	WestEurasia
S_Tajik-2	Tajik	WestEurasia
S_Turkish-1	Turkish	WestEurasia
S_Tuscan-2	Tuscan	WestEurasia
S_Yemenite_Jew-2	Yemenite_Jew	WestEurasia
