## Supplementary table S2 for "Extraordinary selection on the human X chromosome associated with archaic admixture"

### Sheet: Sheet1
Peak			90%-region					75%-region					Data S1	Ust'-Ishim
Start	End	Freq. ECH	Start	End	Length	Min freq. ECH	Freq. ECHs spanning region	Start	End	Length	Min freq. ECH	Freq. ECHs spanning region	Subplot	Included
198	199	0.83	196	201	5	0.77	0.71	195	203	8	0.65	0.54	A	÷
212	213	0.81	211	216	5	0.79	0.74	207	217	10	0.62	0.52	B	✓
362	364	0.66	360	364	4	0.64	0.64	359	367	8	0.51	0.31	C	✓
373	377	0.51	372	377	5	0.5	0.5	372	377	5	0.5	0.5	D	÷
495	500	0.53	495	500	5	0.53	0.53	495	500	5	0.53	0.53	E	÷
508	514	0.34	508	513	5	0.41	0.41	508	513	5	0.41	0.41	F	✓
542	544	0.76	540	544	4	0.74	0.74	539	544	5	0.61	0.61	G	÷
647	649	0.78	646	651	5	0.71	0.68	645	652	7	0.59	0.49	H	✓
730	733	0.43	730	735	5	0.39	0.39	728	735	7	0.34	0.3	I	✓
739	743	0.34	738	744	6	0.31	0.3	738	744	6	0.31	0.3	J	✓
769	772	0.56	767	773	6	0.55	0.54	767	774	7	0.5	0.49	K	✓
987	988	0.75	985	989	4	0.71	0.69	985	991	6	0.57	0.54	L	✓
1107	1111	0.99	1102	1111	9	0.95	0.91	1094	1112	18	0.75	0.53	M	✓
1140	1143	0.51	1140	1144	4	0.49	0.49	1138	1145	7	0.41	0.36	N	✓
1270	1271	0.71	1268	1274	6	0.65	0.57	1268	1275	7	0.6	0.49	O	✓
1297	1301	0.65	1297	1302	5	0.64	0.64	1297	1302	5	0.64	0.64	P	✓
1313	1316	0.58	1312	1316	4	0.56	0.56	1311	1316	5	0.46	0.46	Q	÷
1326	1329	0.49	1326	1329	3	0.49	0.49	1325	1331	6	0.37	0.27	R	÷
1540	1544	0.31	1539	1545	6	0.29	0.27	1539	1545	6	0.29	0.27	S	÷
