## Supplementary table S3 for "Extraordinary selection on the human X chromosome associated with archaic admixture"

### Sheet: Updated
X chrom (with autosomal parameters for decoding)				X chrom (with haploid parameters for decoding)				Autosome
region	Fragment type	Fraction of region Introgressed (%)		region	Fragment type	Fraction of region Introgressed (%)		region	Fragment type	Fraction of region Introgressed (%)
America	total	0.144		America	total	0.49		America	total	2.1
	dav	0.122			dav	0.237			dav	1.676
	Altai	0.011			Altai	0.024			Altai	0.233
	Vindija	0.082			Vindija	0.109			Vindija	0.961
	Denisova	0.029			Denisova	0.027			Denisova	0.135
	Ambiguous	0			Ambiguous	0.078			Ambiguous	0.348
	Sriram2016	0.26			Sriram2016	0.26			Sriram2016	1.42
CentralAsiaSiberia	total	0.178		CentralAsiaSiberia	total	0.417		CentralAsiaSiberia	total	2.264
	dav	0.125			dav	0.144			dav	1.84
	Altai	0.021			Altai	0.056			Altai	0.229
	Vindija	0.032			Vindija	0.027			Vindija	1.083
	Denisova	0.021			Denisova	0.006			Denisova	0.15
	Ambiguous	0.051			Ambiguous	0.055			Ambiguous	0.378
	Sriram2016	0.23			Sriram2016	0.23			Sriram2016	1.45
EastAsia	total	0.288		EastAsia	total	0.709		EastAsia	total	2.292
	dav	0.211			dav	0.36			dav	1.873
	Altai	0.014			Altai	0.058			Altai	0.246
	Vindija	0.151			Vindija	0.211			Vindija	1.097
	Denisova	0.009			Denisova	0.009			Denisova	0.168
	Ambiguous	0.036			Ambiguous	0.083			Ambiguous	0.363
	Sriram2016	0.32			Sriram2016	0.32			Sriram2016	1.45
Oceania	total	0.515		Oceania	total	1.189		Oceania	total	3.745
	dav	0.414			dav	0.745			dav	3.342
	Altai	0.004			Altai	0.056			Altai	0.289
	Vindija	0.26			Vindija	0.282			Vindija	1.132
	Denisova	0.11			Denisova	0.229			Denisova	1.501
	Ambiguous	0.04			Ambiguous	0.178			Ambiguous	0.42
	Sriram2016	0.6			Sriram2016	0.6			Sriram2016	2.39
SouthAsia	total	0.273		SouthAsia	total	0.71		SouthAsia	total	2.081
	dav	0.222			dav	0.405			dav	1.658
	Altai	0.017			Altai	0.048			Altai	0.226
	Vindija	0.152			Vindija	0.228			Vindija	0.881
	Denisova	0.014			Denisova	0.026			Denisova	0.179
	Ambiguous	0.039			Ambiguous	0.103			Ambiguous	0.371
	Sriram2016	0.41			Sriram2016	0.41			Sriram2016	1.25
WestEurasia	total	0.222		WestEurasia	total	0.527		WestEurasia	total	1.822
	dav	0.139			dav	0.202			dav	1.406
	Altai	0.014			Altai	0.04			Altai	0.214
	Vindija	0.069			Vindija	0.097			Vindija	0.772
	Denisova	0.007			Denisova	0.009			Denisova	0.088
	Ambiguous	0.048			Ambiguous	0.056			Ambiguous	0.332
	Sriram2016	0.18			Sriram2016	0.18			Sriram2016	1.08
